# Glycosylated IgG antibodies contribute to the recovery of haemorrhagic fever with renal syndrome patients

**DOI:** 10.1101/2025.04.11.648365

**Authors:** Chuansong Quan, Lu Wang, Jiming Gao, Yaoni Li, Xiaoyu Xu, Houqiang Li, Zixuan Gao, Wenxu Ruan, Hongzhi Liu, Qian Li, Weijia Xing, Liqiong Zhao, Michael J. Carr, Weifeng Shi, Haifeng Hou

## Abstract

Haemorrhagic fever with renal syndrome (HFRS) is a fatal disease caused by Hantaan virus (HTNV) infection. Humoral immunity is essential for effective viral clearance, however, the glycosylation characteristics of immunoglobulin G (IgG) in HFRS patients is not well known. Peripheral blood mononuclear cells from HFRS patients were obtained for B subset analysis using scRNA-seq and flow cytometry. HTNV specific IgG antibody titers were detected by enzyme-linked immunosorbent assay, and IgG glycosylation was analyzed by ultra-performance liquid chromatography. The proportions of the antibody-secreting memory (ASM) B cells and plasmablasts (PB) were significantly expanded among acute HFRS patients. We discovered significantly increased fucosylated IgG and decreased bisecting N-acetylglucosamine during the convalescent phase of HTNV infection. Meanwhile, positive correlations were observed between ASM subsets and galactosylation/sialylation in the IgG Fc region, and between PB subsets and sialylation. Notably, the glycosylation-related genes, such as *RPN1 and RPN2*, were primarily expressed differentially in the ASM and PB subclusters which were enriched in the N-glycosylation modifications of proteins through asparagine. Our findings indicated that IgG N-glycosylation may play a crucial role in combating HTNV infection and contributing to clinical recovery, which provided new insights for optimizing glycoengineered therapeutic antibodies.
