## Supplementary file 1 for "Glycosylated IgG antibodies contribute to the recovery of haemorrhagic fever with renal syndrome patients"

### Sheet: sheet 1
Supplementary file 1. The proportion of different B cell subpopulations between healthy and acute HFRS groups
	group	active.ident	percentage
1	HTNV	naive B	23.846
2	HTNV	DN B	9.61495
3	HTNV	TLM	9.72754
4	HTNV	ASM	30.9615
5	HTNV	PB	11.1236
6	HTNV	IM	3.26503
7	HTNV	MZB	8.57915
8	HTNV	RM	2.88223
9	Health	naive B	42.8712
10	Health	DN B	26.647
11	Health	TLM	16.1259
12	Health	ASM	3.39233
13	Health	PB	0.93412
14	Health	IM	8.6529
15	Health	MZB	0.835792
16	Health	RM	0.540806
