## Supplementary file 2 for "Glycosylated IgG antibodies contribute to the recovery of haemorrhagic fever with renal syndrome patients"

### Sheet: sheet 1
Supplementary file 2. Difference in main IgG glycome features of HFRS patients between age groups
Summary glycans	≤44 (n=26)	45-59 (n=18)	≥60 (n=21)	Z	P
Fucosylation	94.245 (93.508, 94.688)	94.785 (93.783, 95.353)	93.960 (93.185, 94.795)	3.883	0.143
Bisecting GlcNAc	15.69 (13.765, 16.565)	15.695 (14.623, 17.290)	16.290 (14.550, 17.970)	1.923	0.382
Galactosylation	76.555 (73.645, 79.563)	72.180 (68.978, 75.213)	73.260 (70.840, 77.030)	13.69	0.001
Sialylation	22.980 (21.400, 27.410)	20.930 (20.075, 23.095)	22.900 (21.640, 24.670)	4.787	0.091
