## Supplementary file 3 for "Glycosylated IgG antibodies contribute to the recovery of haemorrhagic fever with renal syndrome patients"

### Sheet: sheet 1
Supplementary file 3. Difference in main IgG glycome features of HFRS patients between sex groups
Summary glycans	Man (n=46)	Woman (n=19)	Z	P
Fucosylation	94.335 (93.565, 94.830)	94.290 (93.490, 95.780)	-0.591	0.554
Bisecting GlcNAc	15.740 (14.533, 17.463)	15.430 (13.930, 17.200)	-0.606	0.545
Galactosylation	74.160 (72.433, 76.973)	74.260 (66.630, 77.490)	-0.837	0.403
Sialylation	22.290 (20.815, 24.790)	22.870 (19.700, 27.330)	-0.115	0.908
