## Supplementary file 4 for "Glycosylated IgG antibodies contribute to the recovery of haemorrhagic fever with renal syndrome patients"

### Sheet: sheet 1
Supplementary file 4. Relative abundance (%) of the main IgG-Fc glycome features in HFRS patients
Summary glycans	Acute phase (n=65)	Convalescent phase (n=65)	Z	P
Fucosylation	94.29 (93.51, 95.01)	94.89 (93.99, 95.73)	-4.705	<0.001
Bisecting GlcNAc	15.72 (14.46, 17.33)	14.51 (13.80, 15.76)	-6.156	<0.001
Galactosylation	74.26 (71.92, 77.08)	71.15 (68.56, 75.31)	-5.038	<0.001
Sialylation	22.44 (20.77, 24.85)	21.62 (19.54, 23.47)	-4.218	<0.001
