## Supplementary file 5 for "Glycosylated IgG antibodies contribute to the recovery of haemorrhagic fever with renal syndrome patients"

### Sheet: Sheet1
Supplementary file 5. Results of multiple linear regression analysis for fucosylation
Variable	B	SE	β	t	p	95% CI	VIF
Constant	89.976	4.945	-	18.196	<0.001	(80.082, 99.871)	-
sex	0.704	0.493	0.199	1.428	0.159	(-0.283, 1.692)	1.38
age	-0.111	0.269	-0.057	-0.413	0.681	(-0.650, 0.428)	1.38
clinical classification	0.958	0.637	0.28	1.503	0.138	(-0.317, 2.233)	2.46
clinical subtypes	-0.2	0.451	-0.067	-0.443	0.66	(-1.102, 0.703)	1.65
APTT	0.067	0.044	0.245	1.523	0.133	(-0.021, 0.155)	1.839
D-Dimer	0.117	0.127	0.151	0.926	0.358	(-0.136, 0.370)	1.895
MCHC	0.001	0.013	0.008	0.054	0.957	(-0.025, 0.026)	1.58
NEUT	-0.02	0.077	-0.057	-0.266	0.791	(-0.174, 0.133)	3.262
PLT	0.001	0.002	0.107	0.644	0.522	(-0.003, 0.006)	1.979
WBC	0	0.018	-0.004	-0.023	0.982	(-0.037, 0.036)	2.119
CRE	0.001	0.002	0.16	0.581	0.564	(-0.003, 0.005)	5.392
Cys-C	-0.156	0.177	-0.181	-0.878	0.383	(-0.511, 0.199)	3.016
UREA	0.011	0.039	0.065	0.275	0.784	(-0.067, 0.089)	3.915
Model Summary	R² = 0.171	Adj. R² =-0.012	F = 0.933	p=0.526
