## Supplementary file 6 for "Glycosylated IgG antibodies contribute to the recovery of haemorrhagic fever with renal syndrome patients"

### Sheet: Sheet1
Supplementary file 6. Results of multiple linear regression analysis for bisecting GlcNAc
Variable	B	SE	β	t	p	95% CI	VIF
Constant	20.049	5.61	-	3.574	0.001	(8.823, 31.275)	-
sex	-0.706	0.56	-0.164	-1.261	0.212	(-1.826, 0.414)	1.381
age	0.384	0.306	0.162	1.255	0.214	(-0.228, 0.995)	1.375
clinical classification	-0.774	0.723	-0.185	-1.071	0.289	(-2.221, 0.673)	2.463
clinical subtypes	0.052	0.512	0.014	0.102	0.919	(-0.972, 1.076)	1.65
APTT	-0.005	0.05	-0.014	-0.095	0.925	(-0.105, 0.095)	1.839
D-Dimer	-0.238	0.144	-0.252	-1.657	0.103	(-0.525, 0.049)	1.895
MCHC	-0.007	0.014	-0.072	-0.516	0.608	(-0.036, 0.022)	1.58
NEUT	0.066	0.087	0.151	0.756	0.452	(-0.109, 0.241)	3.262
PLT	-0.005	0.003	-0.291	-1.872	0.066	(-0.010, 0)	1.979
WBC	0.002	0.021	0.018	0.115	0.909	(-0.039, 0.044)	2.119
CRE	0	0.002	-0.02	-0.077	0.939	(-0.005, 0.004)	5.392
Cys-C	-0.244	0.201	-0.232	-1.212	0.23	(-0.647, 0.159)	3.016
UREA	0.041	0.044	0.204	0.933	0.355	(-0.047, 0.130)	3.915
Model Summary	R² = 0.281	Adj. R² = 0.123	F = 1.775	p=0.069
