## Supplementary file 7 for "Glycosylated IgG antibodies contribute to the recovery of haemorrhagic fever with renal syndrome patients"

### Sheet: Sheet1
Supplementary file 7. Results of multiple linear regression analysis for galactosylation
Variable	B	SE	β	t	p	95% CI	VIF
Constant	62.975	12.988	-	4.849	<0.001	(36.986, 88.963)	-
sex	-3.174	1.296	-0.288	-2.449	0.017	(-5.767, -0.581)	1.381
age	-1.14	0.708	-0.189	-1.612	0.112	(-2.556, 0.276)	1.375
clinical classification	-1.602	1.674	-0.151	-0.957	0.342	(-4.951, 1.747)	2.463
clinical subtypes	1.127	1.185	0.122	0.951	0.345	(-1.244, 3.498)	1.65
APTT	0.041	0.116	0.048	0.353	0.725	(-0.190, 0.272)	1.839
D-Dimer	0.331	0.332	0.137	0.995	0.324	(-0.335, 0.996)	1.895
MCHC	0.046	0.034	0.174	1.383	0.172	(-0.021, 0.113)	1.58
NEUT	0.041	0.202	0.037	0.202	0.841	(-0.363, 0.445)	3.262
PLT	-0.001	0.006	-0.015	-0.106	0.916	(-0.012, 0.011)	1.979
WBC	0.055	0.048	0.167	1.147	0.256	(-0.041, 0.152)	2.119
CRE	-0.001	0.005	-0.041	-0.174	0.862	(-0.011, 0.009)	5.392
Cys-C	0.082	0.466	0.03	0.175	0.862	(-0.851, 1.014)	3.016
UREA	-0.174	0.102	-0.337	-1.7	0.094	(-0.379, 0.031)	3.915
Model Summary	R² = 0.408	Adj. R² = 0.277	F = 3.125	p=0.001
