## Supplementary file 8 for "Glycosylated IgG antibodies contribute to the recovery of haemorrhagic fever with renal syndrome patients"

### Sheet: Sheet1
Supplementary file 8. Results of multiple linear regression analysis for sialylation
Variable	B	SE	β	t	p	95% CI	VIF
Constant	18.898	9.386	-	2.014	0.049	(0.118, 37.679)	-
sex	-0.051	0.937	-0.007	-0.055	0.957	(-1.925, 1.823)	1.381
age	-0.391	0.511	-0.098	-0.764	0.448	(-1.414, 0.632)	1.375
clinical classification	-1.716	1.21	-0.244	-1.418	0.161	(-4.136, 0.705)	2.463
clinical subtypes	1.038	0.856	0.171	1.213	0.23	(-0.675, 2.752)	1.65
APTT	-0.097	0.083	-0.172	-1.156	0.252	(-0.264, 0.071)	1.839
D-Dimer	0.2	0.24	0.126	0.831	0.409	(-0.281, 0.680)	1.895
MCHC	0.023	0.024	0.131	0.948	0.347	(-0.026, 0.071)	1.58
NEUT	0.154	0.146	0.21	1.057	0.295	(-0.138, 0.446)	3.262
PLT	0.002	0.004	0.071	0.457	0.649	(-0.007, 0.010)	1.979
WBC	0.018	0.035	0.085	0.529	0.599	(-0.051, 0.088)	2.119
CRE	-0.002	0.004	-0.169	-0.662	0.51	(-0.010, 0.005)	5.392
Cys-C	-0.046	0.337	-0.026	-0.137	0.892	(-0.720, 0.628)	3.016
UREA	-0.101	0.074	-0.295	-1.359	0.179	(-0.249, 0.047)	3.915
Model Summary	R² = 0.288	Adj. R² = 0.132	F =1.839	p=0.058
